# Detecting sample swaps in diverse NGS data types using linkage disequilibrium

**DOI:** 10.1101/2020.03.15.992750

**Authors:** Nauman Javed, Yossi Farjoun, Tim J. Fennell, Charles B. Epstein, Bradley E. Bernstein, Noam Shoresh

## Abstract

As the number of genomics datasets grows rapidly, sample mislabeling has become a high stakes issue. We present CrosscheckFingerprints (Crosscheck), a tool for quantifying sample-relatedness and detecting incorrectly paired sequencing datasets from different donors. Crosscheck outperforms similar methods and is effective even when data are sparse or from different assays. Application of Crosscheck to 8851 ENCODE ChIP-, RNA-, and DNase-seq datasets enabled us to identify and correct dozens of mislabeled samples and ambiguous metadata annotations, representing ∼1% of ENCODE datasets.
