## supplementary table S1 for "Detecting sample swaps in diverse NGS data types using linkage disequilibrium"

### Sheet: sample_metadata
sample_name	assay	donor	type	target	hg38_sample_names	checkmate_results	picard_results
ENCFF005HON	ChIP-seq	ENCDO845WKR	transverse colon	H3K9me3	ENCFF207MAB	matched	3105.53
ENCFF007DFB	ChIP-seq	ENCDO271OUW	lower leg skin	CTCF	ENCFF677KNU	matched	2121.18
ENCFF007JEJ	ChIP-seq	ENCDO451RUA	esophagus squamous epithelium	CTCF	ENCFF379OME	matched	3598.61
ENCFF007NTA	DNase-seq	ENCDO845WKR	prostate gland		ENCFF167MLS	matched	3829.66
ENCFF021JJL	ChIP-seq	ENCDO271OUW	breast epithelium	CTCF	ENCFF339EOA	matched	2098.63
ENCFF022PJN	DNase-seq	ENCDO845WKR	upper lobe of left lung		ENCFF283BSF	matched	1702.65
ENCFF025QEQ	DNase-seq	ENCDO271OUW	stomach		ENCFF248IMT	matched	3951.8
ENCFF025ZGL	ChIP-seq	ENCDO845WKR	Peyer's patch	CTCF	ENCFF667TEE	matched	3384.55
ENCFF029BUR	ChIP-seq	ENCDO451RUA	testis	CTCF	ENCFF642ALB	matched	3658.62
ENCFF029GAR	ChIP-seq	ENCDO845WKR	spleen	POLR2A	ENCFF244WQG	matched	3779.47
ENCFF033XVW	ChIP-seq	ENCDO845WKR	body of pancreas	H3K4me1	ENCFF395SCH ENCFF910YCN	matched matched	2934.227624 2578.678507
ENCFF034LVU	total RNA-seq	ENCDO271OUW	adrenal gland		ENCFF034UET	matched	241.742
ENCFF034SMD	ChIP-seq	ENCDO793LXB	sigmoid colon	CTCF	ENCFF467EPK	matched	4009.5
ENCFF036PVG	ChIP-seq	ENCDO845WKR	suprapubic skin	POLR2AphosphoS5	ENCFF430QKJ	matched	3960.17
ENCFF037HFH	ChIP-seq	ENCDO793LXB	uterus	CTCF	ENCFF590TPY	matched	3405.21
ENCFF040UMF	ChIP-seq	ENCDO845WKR	stomach	POLR2A	ENCFF895LEP	matched	3676.98
ENCFF051HDO	ChIP-seq	ENCDO845WKR	transverse colon	CTCF	ENCFF548GPB	matched	3513.4
ENCFF054XTB	ChIP-seq	ENCDO451RUA	sigmoid colon	POLR2AphosphoS5	ENCFF939MWT	matched	2985.69
ENCFF058AEQ	ChIP-seq	ENCDO793LXB	right lobe of liver	H3K4me3	ENCFF188KCU ENCFF842EPE	matched matched	1294.164494 2372.8216
ENCFF064NBB	total RNA-seq	ENCDO451RUA	gastrocnemius medialis		ENCFF557RBJ	matched	66.2431
ENCFF066TTB	DNase-seq	ENCDO451RUA	testis		ENCFF998GUS	matched	3951.69
ENCFF067ZEL	ChIP-seq	ENCDO793LXB	heart left ventricle	H3K36me3	ENCFF177VMX ENCFF271WMR	matched matched	3320.618213 2177.370431
ENCFF075WIK	ChIP-seq	ENCDO845WKR	gastroesophageal sphincter	POLR2AphosphoS5	ENCFF519CKE	matched	1878.42
ENCFF075XDT	total RNA-seq	ENCDO793LXB	spleen		ENCFF023ZHK	matched	1023.18
ENCFF075XIQ	total RNA-seq	ENCDO845WKR	transverse colon		ENCFF231PAW	matched	198.526
ENCFF076YOL	ChIP-seq	ENCDO451RUA	upper lobe of left lung	EP300	ENCFF906VNO	matched	2763.24
ENCFF081MCK	total RNA-seq	ENCDO451RUA	thyroid gland		ENCFF303KUR ENCFF404WVV	matched matched	629.486372 941.24307
ENCFF087WQO	total RNA-seq	ENCDO451RUA	lower leg skin		ENCFF019DAW	matched	456.21
ENCFF096CSL	ChIP-seq	ENCDO271OUW	Peyer's patch	CTCF	ENCFF058IMO	matched	2954.18
ENCFF096XVX	ChIP-seq	ENCDO793LXB	right lobe of liver	H3K36me3	ENCFF610QGM	matched	2886.63
ENCFF101EGM	ChIP-seq	ENCDO793LXB	ascending aorta	H3K4me3	ENCFF246DQY	matched	1943.58
ENCFF108NWA	ChIP-seq	ENCDO793LXB	upper lobe of left lung	EP300	ENCFF874WSE	matched	2675.12
ENCFF115HTK	ChIP-seq	ENCDO451RUA	thoracic aorta	H3K4me3	ENCFF539TCI ENCFF539TCI ENCFF785SOM ENCFF785SOM	matched matched matched matched	2964.87623 2964.87623 2796.743136 2796.743136
ENCFF116QLL	ChIP-seq	ENCDO271OUW	sigmoid colon	EP300	ENCFF187XIG	matched	3683.19
ENCFF118IIC	ChIP-seq	ENCDO271OUW	heart left ventricle	CTCF	ENCFF496WKU	matched	2599.93
ENCFF119LQA	ChIP-seq	ENCDO793LXB	breast epithelium	POLR2A	ENCFF728KUF	matched	2531.66
ENCFF121HEE	total RNA-seq	ENCDO271OUW	body of pancreas		ENCFF070UKL	matched	338.896
ENCFF122EVJ	ChIP-seq	ENCDO845WKR	tibial nerve	EP300	ENCFF591PEY	matched	2309.04
ENCFF123STP	ChIP-seq	ENCDO271OUW	uterus	CTCF	ENCFF204QUC	matched	3659.89
ENCFF124CNO	DNase-seq	ENCDO271OUW	ascending aorta		ENCFF994XER	matched	3053.4
ENCFF127YSQ	DNase-seq	ENCDO271OUW	vagina		ENCFF162FHA	matched	3450.3
ENCFF128DSG	ChIP-seq	ENCDO793LXB	stomach	H3K36me3	ENCFF142VHN ENCFF352KEE	matched matched	3421.15214 2322.021698
ENCFF129PLZ	ChIP-seq	ENCDO451RUA	transverse colon	POLR2A	ENCFF916PDB	matched	1384.98
ENCFF131OQD	ChIP-seq	ENCDO451RUA	thoracic aorta	H3K36me3	ENCFF591XOF ENCFF723LQF	matched matched	3030.173497 2174.10692
ENCFF134TXS	ChIP-seq	ENCDO845WKR	esophagus squamous epithelium	CTCF	ENCFF415FHO	matched	3251.44
ENCFF140PAJ	total RNA-seq	ENCDO845WKR	esophagus squamous epithelium		ENCFF773WSO	matched	1052.88
ENCFF149VZU	ChIP-seq	ENCDO451RUA	breast epithelium	POLR2AphosphoS5	ENCFF330KYG	matched	3685.11
ENCFF152QOQ	ChIP-seq	ENCDO793LXB	upper lobe of left lung	H3K27ac	ENCFF563DBT	matched	1727.96
ENCFF152RUF	ChIP-seq	ENCDO845WKR	thoracic aorta	H3K9me3	ENCFF514CZB	matched	1819.22
ENCFF155XUI	ChIP-seq	ENCDO793LXB	lower leg skin	POLR2A	ENCFF456BVY	matched	2564.51
ENCFF157OVC	ChIP-seq	ENCDO793LXB	Peyer's patch	H3K4me1	ENCFF226GNR	matched	4436.28
ENCFF158YVQ	ChIP-seq	ENCDO271OUW	upper lobe of left lung	CTCF	ENCFF703ZWI	matched	3323.14
ENCFF159DOO	DNase-seq	ENCDO845WKR	transverse colon		ENCFF005REC	matched	3488.78
ENCFF161KDY	ChIP-seq	ENCDO451RUA	transverse colon	H3K36me3	ENCFF080KPM	matched	3064.88
ENCFF165USL	ChIP-seq	ENCDO451RUA	thoracic aorta	H3K9me3	ENCFF993UDJ ENCFF993UDJ	matched matched	3554.293655 3554.293655
ENCFF168JXO	ChIP-seq	ENCDO271OUW	ascending aorta	H3K36me3	ENCFF633MRW	matched	3275.17
ENCFF171WZW	ChIP-seq	ENCDO845WKR	sigmoid colon	POLR2A	ENCFF646MZX	matched	370.542
ENCFF174OEM	total RNA-seq	ENCDO451RUA	upper lobe of left lung		ENCFF075TLW	matched	440.116
ENCFF174SBU	total RNA-seq	ENCDO793LXB	adrenal gland		ENCFF306MRG	matched	435.096
ENCFF183HFJ	DNase-seq	ENCDO451RUA	spleen		ENCFF221YEX	matched	2861.3
ENCFF183ZML	ChIP-seq	ENCDO793LXB	heart left ventricle	H3K9me3	ENCFF937ZBG	matched	2817.13
ENCFF184XKI	DNase-seq	ENCDO451RUA	stomach		ENCFF030IXL	matched	4060.23
ENCFF187ZIE	ChIP-seq	ENCDO271OUW	gastroesophageal sphincter	POLR2A	ENCFF740ULF	matched	1722.59
ENCFF194CKI	ChIP-seq	ENCDO271OUW	breast epithelium	POLR2A	ENCFF136USC	matched	707.746
ENCFF208ILP	DNase-seq	ENCDO845WKR	esophagus muscularis mucosa		ENCFF685OUP	matched	3507.75
ENCFF209DDU	ChIP-seq	ENCDO451RUA	stomach	CTCF	ENCFF374OTR	matched	3487.48
ENCFF214PDY	ChIP-seq	ENCDO451RUA	transverse colon	CTCF	ENCFF151UNX	matched	3900.4
ENCFF219LYV	total RNA-seq	ENCDO845WKR	gastrocnemius medialis		ENCFF547QTJ ENCFF547QTJ ENCFF627WJM ENCFF627WJM	matched matched matched matched	519.892828 519.892828 595.548238 595.548238
ENCFF220TNE	ChIP-seq	ENCDO845WKR	gastrocnemius medialis	H3K27ac	ENCFF025FAP ENCFF409ZYH	matched matched	2334.633889 2386.980222
ENCFF222OGT	ChIP-seq	ENCDO845WKR	transverse colon	H3K27ac	ENCFF769DYQ	matched	2342.37
ENCFF222UIR	ChIP-seq	ENCDO451RUA	thoracic aorta	H3K9me3	ENCFF993UDJ ENCFF993UDJ	matched matched	3554.293655 3554.293655
ENCFF223EKZ	DNase-seq	ENCDO845WKR	tibial artery		ENCFF946YPW	matched	3585.82
ENCFF224VJS	ChIP-seq	ENCDO845WKR	spleen	CTCF	ENCFF592PPU	matched	2777.12
ENCFF224XOE	ChIP-seq	ENCDO793LXB	esophagus muscularis mucosa	POLR2A	ENCFF165JXX	matched	1238.57
ENCFF224YOO	ChIP-seq	ENCDO451RUA	gastrocnemius medialis	H3K27ac	ENCFF258BZL ENCFF405TRE	matched matched	1583.848169 1463.287528
ENCFF225TLR	ChIP-seq	ENCDO845WKR	prostate gland	CTCF	ENCFF447PIY	matched	3511.69
ENCFF226TTG	ChIP-seq	ENCDO793LXB	coronary artery	H3K27ac	ENCFF663UKL	matched	1589.5
ENCFF226ZCG	DNase-seq	ENCDO845WKR	tibial nerve		ENCFF949JOK	matched	2012.47
ENCFF227KOB	total RNA-seq	ENCDO845WKR	tibial nerve		ENCFF110YXM	matched	605.039
ENCFF234PLD	ChIP-seq	ENCDO451RUA	prostate gland	CTCF	ENCFF446IQQ	matched	3193.96
ENCFF238BRB	DNase-seq	ENCDO793LXB	lower leg skin		ENCFF957COH	matched	3522.46
ENCFF243NYB	DNase-seq	ENCDO793LXB	vagina		ENCFF244BRN	matched	3920.12
ENCFF244IRQ	DNase-seq	ENCDO793LXB	right lobe of liver		ENCFF045IWW	matched	3893.02
ENCFF244RSE	ChIP-seq	ENCDO271OUW	body of pancreas	CTCF	ENCFF124ZGE	matched	2753.46
ENCFF245TKJ	ChIP-seq	ENCDO845WKR	transverse colon	CTCF	ENCFF742BWH	matched	2196.21
ENCFF247KXK	ChIP-seq	ENCDO451RUA	spleen	POLR2A	ENCFF067YAB	matched	4428.35
ENCFF259CUG	ChIP-seq	ENCDO793LXB	suprapubic skin	EP300	ENCFF933WJH	matched	4286.15
ENCFF259DRG	ChIP-seq	ENCDO451RUA	adrenal gland	CTCF	ENCFF693ANZ	matched	4435.22
ENCFF262AKB	ChIP-seq	ENCDO793LXB	upper lobe of left lung	CTCF	ENCFF170EHY	matched	3877.41
ENCFF263IJB	ChIP-seq	ENCDO271OUW	transverse colon	CTCF	ENCFF604JZN	matched	2478.06
ENCFF268VSP	ChIP-seq	ENCDO271OUW	spleen	POLR2A	ENCFF722XIO	matched	4266.13
ENCFF270VTL	ChIP-seq	ENCDO271OUW	adrenal gland	POLR2A	ENCFF539DRE	matched	1924.58
ENCFF276TZX	ChIP-seq	ENCDO451RUA	body of pancreas	H3K27me3	ENCFF880JQE	matched	3932.42
ENCFF279BHM	ChIP-seq	ENCDO451RUA	gastrocnemius medialis	H3K36me3	ENCFF917WHC ENCFF930OAT	matched matched	1574.312749 2177.792657
ENCFF288DHW	ChIP-seq	ENCDO451RUA	upper lobe of left lung	CTCF	ENCFF957DAV	matched	4056.64
ENCFF297OPE	ChIP-seq	ENCDO793LXB	upper lobe of left lung	H3K27me3	ENCFF316LIQ	matched	3737.31
ENCFF308BIP	ChIP-seq	ENCDO845WKR	stomach	CTCF	ENCFF909IAW	matched	3305.64
ENCFF308RYZ	total RNA-seq	ENCDO845WKR	gastrocnemius medialis		ENCFF547QTJ ENCFF547QTJ ENCFF627WJM ENCFF627WJM	matched matched matched matched	519.892828 519.892828 595.548238 595.548238
ENCFF309III	ChIP-seq	ENCDO271OUW	tibial nerve	CTCF	ENCFF809BGD	matched	510.717
ENCFF312ULR	ChIP-seq	ENCDO271OUW	adrenal gland	CTCF	ENCFF403PJI	matched	3292.79
ENCFF314MIN	total RNA-seq	ENCDO271OUW	heart left ventricle		ENCFF215QYT	matched	321.257
ENCFF319QIC	ChIP-seq	ENCDO845WKR	body of pancreas	H3K4me3	ENCFF216KYG ENCFF216KYG ENCFF690MQF ENCFF690MQF	matched matched matched matched	2159.874011 2159.874011 2126.383083 2126.383083
ENCFF320ABP	ChIP-seq	ENCDO845WKR	gastrocnemius medialis	H3K4me3	ENCFF022MAK ENCFF382SKJ	matched matched	3221.175349 2991.579421
ENCFF336YLG	ChIP-seq	ENCDO271OUW	thyroid gland	CTCF	ENCFF578UPT	matched	3110.62
ENCFF337XEV	ChIP-seq	ENCDO793LXB	Peyer's patch	H3K27me3	ENCFF337ODD	matched	3038.16
ENCFF340ECJ	total RNA-seq	ENCDO793LXB	uterus		ENCFF369MRD	matched	127.301
ENCFF340PYU	ChIP-seq	ENCDO845WKR	body of pancreas	H3K4me3	ENCFF216KYG ENCFF216KYG ENCFF690MQF ENCFF690MQF	matched matched matched matched	2159.874011 2159.874011 2126.383083 2126.383083
ENCFF347PVY	ChIP-seq	ENCDO451RUA	transverse colon	CTCF	ENCFF048YPV	matched	2218.16
ENCFF355AVY	ChIP-seq	ENCDO793LXB	sigmoid colon	H3K36me3	ENCFF620VVM	matched	3342.6
ENCFF358FRE	ChIP-seq	ENCDO793LXB	coronary artery	CTCF	ENCFF646WTU	matched	2746.87
ENCFF362ALG	ChIP-seq	ENCDO451RUA	sigmoid colon	POLR2A	ENCFF081LPR	matched	3114.58
ENCFF365JBZ	ChIP-seq	ENCDO451RUA	breast epithelium	CTCF	ENCFF529KBB	matched	3101.01
ENCFF368XNN	ChIP-seq	ENCDO845WKR	body of pancreas	H3K9me3	ENCFF102JRX ENCFF711KNE	matched matched	3445.172846 2867.287328
ENCFF369TIE	ChIP-seq	ENCDO793LXB	stomach	POLR2AphosphoS5	ENCFF727MFT	matched	2188.62
ENCFF372VAD	DNase-seq	ENCDO271OUW	tibial nerve		ENCFF578VPB	matched	3722.19
ENCFF376ZDV	ChIP-seq	ENCDO793LXB	breast epithelium	H3K36me3	ENCFF660ICV	matched	2754.77
ENCFF382DOB	total RNA-seq	ENCDO451RUA	gastroesophageal sphincter		ENCFF868HAC	matched	701.586
ENCFF384ZYV	ChIP-seq	ENCDO451RUA	body of pancreas	POLR2A	ENCFF888CAT	matched	3936.72
ENCFF386INF	ChIP-seq	ENCDO271OUW	esophagus muscularis mucosa	CTCF	ENCFF827XZB	matched	856.284
ENCFF387OFS	DNase-seq	ENCDO271OUW	sigmoid colon		ENCFF717PYY	matched	3616.73
ENCFF408QZN	total RNA-seq	ENCDO793LXB	gastrocnemius medialis		ENCFF121WPN	matched	270.372
ENCFF418BQZ	ChIP-seq	ENCDO271OUW	tibial nerve	EP300	ENCFF489UTO	matched	1058.08
ENCFF418HCK	ChIP-seq	ENCDO451RUA	adrenal gland	H3K4me3	ENCFF658QET	matched	2407.15
ENCFF419SAO	ChIP-seq	ENCDO451RUA	suprapubic skin	CTCF	ENCFF024ELD	matched	2714.17
ENCFF420ECZ	DNase-seq	ENCDO793LXB	ovary		ENCFF506ASV	matched	3637.02
ENCFF424FQK	ChIP-seq	ENCDO451RUA	prostate gland	POLR2A	ENCFF052VVR	matched	2837.59
ENCFF430AHU	DNase-seq	ENCDO451RUA	adrenal gland		ENCFF497TSE	matched	3020.44
ENCFF442NTT	ChIP-seq	ENCDO793LXB	esophagus muscularis mucosa	H3K27me3	ENCFF349LVZ	matched	3465.15
ENCFF446IZO	ChIP-seq	ENCDO845WKR	body of pancreas	POLR2A	ENCFF863KQI	matched	4537.49
ENCFF446KCO	ChIP-seq	ENCDO793LXB	thyroid gland	CTCF	ENCFF686NWU	matched	3562.13
ENCFF446NOX	ChIP-seq	ENCDO451RUA	sigmoid colon	EP300	ENCFF648SHM	matched	4366.3
ENCFF446SXL	total RNA-seq	ENCDO271OUW	uterus		ENCFF535PXY	matched	244.393
ENCFF456XBQ	ChIP-seq	ENCDO793LXB	esophagus squamous epithelium	H3K27me3	ENCFF245SNK	matched	3925.94
ENCFF459EXC	ChIP-seq	ENCDO271OUW	gastroesophageal sphincter	CTCF	ENCFF314JRE	matched	2832.63
ENCFF462FKS	ChIP-seq	ENCDO451RUA	prostate	H3K9me3	ENCFF344OSJ	matched	2715.29
ENCFF464LEE	total RNA-seq	ENCDO845WKR	thoracic aorta		ENCFF066DLT ENCFF066DLT ENCFF432CKA ENCFF432CKA	matched matched matched matched	940.394273 940.394273 866.893991 866.893991
ENCFF468AEG	ChIP-seq	ENCDO845WKR	thoracic aorta	CTCF	ENCFF970KZJ	matched	3265.38
ENCFF472QOB	ChIP-seq	ENCDO845WKR	gastrocnemius medialis	H3K36me3	ENCFF142KZT ENCFF142KZT ENCFF700XLJ ENCFF700XLJ	matched matched matched matched	2414.483597 2414.483597 4243.282323 4243.282323
ENCFF474HAC	DNase-seq	ENCDO845WKR	Peyer's patch		ENCFF513LUJ	matched	2612.58
ENCFF475DIE	ChIP-seq	ENCDO451RUA	prostate gland	POLR2AphosphoS5	ENCFF516ZKN	matched	2132.84
ENCFF475VPO	ChIP-seq	ENCDO845WKR	prostate gland	POLR2AphosphoS5	ENCFF421FQC	matched	2299.23
ENCFF483ZOA	DNase-seq	ENCDO271OUW	coronary artery		ENCFF157EBV	matched	4039.81
ENCFF485STY	ChIP-seq	ENCDO451RUA	esophagus squamous epithelium	POLR2A	ENCFF480MSL	matched	3902.44
ENCFF486UWP	total RNA-seq	ENCDO271OUW	omental fat pad		ENCFF191AVT	matched	1028.45
ENCFF488IPX	ChIP-seq	ENCDO845WKR	thyroid gland	H3K27ac	ENCFF603FIA ENCFF839GSN	matched matched	1847.809818 2394.033718
ENCFF492FMY	ChIP-seq	ENCDO845WKR	thoracic aorta	H3K27ac	ENCFF499VQN ENCFF816GNU	matched matched	1938.922828 2711.452354
ENCFF496CCH	ChIP-seq	ENCDO845WKR	transverse colon	H3K36me3	ENCFF159ZGA	matched	3082.19
ENCFF498ZOO	ChIP-seq	ENCDO271OUW	suprapubic skin	POLR2AphosphoS5	ENCFF629JEH	matched	3447.78
ENCFF502AXL	ChIP-seq	ENCDO451RUA	thoracic aorta	H3K4me3	ENCFF539TCI ENCFF539TCI ENCFF785SOM ENCFF785SOM	matched matched matched matched	2964.87623 2964.87623 2796.743136 2796.743136
ENCFF507PBS	ChIP-seq	ENCDO845WKR	adrenal gland	H3K9me3	ENCFF233VGO ENCFF282WEX	matched matched	2067.209751 2130.350996
ENCFF508CNG	ChIP-seq	ENCDO451RUA	body of pancreas	CTCF	ENCFF651ZZS	matched	3226.18
ENCFF513LVE	DNase-seq	ENCDO271OUW	right atrium auricular region		ENCFF532LEH	matched	4044.78
ENCFF514TTH	ChIP-seq	ENCDO451RUA	testis	POLR2A	ENCFF218YRX	matched	3808.89
ENCFF515DIW	ChIP-seq	ENCDO845WKR	sigmoid colon	EP300	ENCFF169HTN	matched	2920.19
ENCFF519QGD	DNase-seq	ENCDO793LXB	omental fat pad		ENCFF924XMA	matched	3823.05
ENCFF521ZHZ	ChIP-seq	ENCDO451RUA	adrenal gland	H3K27ac	ENCFF357WIV ENCFF552AFU	matched matched	2095.202842 2602.365175
ENCFF542ZZY	DNase-seq	ENCDO845WKR	esophagus squamous epithelium		ENCFF355YHP	matched	3494.85
ENCFF555CXI	ChIP-seq	ENCDO793LXB	Peyer's patch	CTCF	ENCFF319SAQ	matched	2865.93
ENCFF563MMP	total RNA-seq	ENCDO451RUA	esophagus squamous epithelium		ENCFF170TJU	matched	753.044
ENCFF569TCU	total RNA-seq	ENCDO271OUW	gastrocnemius medialis		ENCFF813PAZ	matched	140.498
ENCFF569UCD	ChIP-seq	ENCDO451RUA	spleen	CTCF	ENCFF925EOE	matched	3655.21
ENCFF570OTY	ChIP-seq	ENCDO793LXB	breast epithelium	H3K27ac	ENCFF422CZO	matched	1778.02
ENCFF574DCD	ChIP-seq	ENCDO845WKR	prostate gland	POLR2A	ENCFF604KKL	matched	3736.64
ENCFF577BMV	ChIP-seq	ENCDO271OUW	spleen	CTCF	ENCFF015XKO	matched	2510.82
ENCFF583ECN	ChIP-seq	ENCDO793LXB	stomach	H3K4me1	ENCFF787PAF	matched	3192.43
ENCFF589ACB	DNase-seq	ENCDO271OUW	breast epithelium		ENCFF111NBS	matched	3936.31
ENCFF590SXF	ChIP-seq	ENCDO271OUW	thyroid gland	POLR2A	ENCFF308XAR	matched	2687.32
ENCFF590YRR	ChIP-seq	ENCDO451RUA	sigmoid colon	CTCF	ENCFF503UVW	matched	4809.93
ENCFF592YVX	ChIP-seq	ENCDO793LXB	Peyer's patch	H3K36me3	ENCFF439TOT	matched	3764.64
ENCFF601XTY	total RNA-seq	ENCDO845WKR	omental fat pad		ENCFF863TUM	matched	1036.64
ENCFF603CAV	DNase-seq	ENCDO793LXB	Peyer's patch		ENCFF337RXL	matched	3637.59
ENCFF603NZR	ChIP-seq	ENCDO271OUW	transverse colon	POLR2AphosphoS5	ENCFF315PWO	matched	3243.17
ENCFF606OCK	ChIP-seq	ENCDO271OUW	vagina	POLR2A	ENCFF541QJE	matched	510.893
ENCFF616FYK	ChIP-seq	ENCDO271OUW	lower leg skin	POLR2A	ENCFF640KGV	matched	1413.9
ENCFF622IZB	ChIP-seq	ENCDO845WKR	upper lobe of left lung	CTCF	ENCFF894PHG	matched	3910.6
ENCFF622QTY	total RNA-seq	ENCDO271OUW	breast epithelium		ENCFF687AOD	matched	1222.73
ENCFF624VBI	total RNA-seq	ENCDO793LXB	suprapubic skin		ENCFF901GJD	matched	799.292
ENCFF625RQM	ChIP-seq	ENCDO451RUA	gastrocnemius medialis	H3K4me1	ENCFF415IZJ ENCFF795NRD	matched matched	2107.381067 1453.09809
ENCFF629OKO	DNase-seq	ENCDO271OUW	transverse colon		ENCFF867BHQ	matched	3876.7
ENCFF633XTQ	ChIP-seq	ENCDO451RUA	body of pancreas	H3K36me3	ENCFF336SKY ENCFF530HVT	matched matched	2256.118823 2960.262823
ENCFF641MHP	ChIP-seq	ENCDO793LXB	Peyer's patch	POLR2A	ENCFF491YAV	matched	4022.48
ENCFF644OEB	ChIP-seq	ENCDO271OUW	vagina	CTCF	ENCFF758JXA	matched	3309
ENCFF646IYT	DNase-seq	ENCDO271OUW	body of pancreas		ENCFF225HZN	matched	2786.03
ENCFF653KEU	ChIP-seq	ENCDO845WKR	gastroesophageal sphincter	CTCF	ENCFF444NCW	matched	3111.68
ENCFF654TGQ	ChIP-seq	ENCDO271OUW	esophagus squamous epithelium	POLR2A	ENCFF220MDN	matched	3750.34
ENCFF655YQF	ChIP-seq	ENCDO271OUW	ascending aorta	H3K27ac	ENCFF823SXL	matched	2242.98
ENCFF656GUQ	ChIP-seq	ENCDO845WKR	esophagus squamous epithelium	POLR2A	ENCFF528OBT	matched	639.147
ENCFF656OLR	ChIP-seq	ENCDO271OUW	upper lobe of left lung	POLR2A	ENCFF123BAK	matched	3587.07
ENCFF658UTU	ChIP-seq	ENCDO793LXB	transverse colon	CTCF	ENCFF996SQS	matched	1634.26
ENCFF672GPS	total RNA-seq	ENCDO451RUA	stomach		ENCFF688GNU	matched	178.078
ENCFF675QNF	ChIP-seq	ENCDO793LXB	sigmoid colon	POLR2A	ENCFF065WHF	matched	3601.77
ENCFF675VOA	ChIP-seq	ENCDO271OUW	gastrocnemius medialis	CTCF	ENCFF343QUJ	matched	2848.35
ENCFF677JZD	ChIP-seq	ENCDO845WKR	esophagus muscularis mucosa	EP300	ENCFF959BPW	matched	3877.71
ENCFF678QTC	DNase-seq	ENCDO793LXB	uterus		ENCFF263CER	matched	4104.76
ENCFF693RDF	ChIP-seq	ENCDO845WKR	gastrocnemius medialis	H3K9me3	ENCFF562GCB ENCFF660FVM	matched matched	3582.257443 4042.411211
ENCFF696DSP	ChIP-seq	ENCDO451RUA	gastroesophageal sphincter	EP300	ENCFF924UDG	matched	3637.17
ENCFF701EZX	ChIP-seq	ENCDO451RUA	adrenal gland	H3K4me1	ENCFF351SDV ENCFF825APG	matched matched	3259.582891 2489.331876
ENCFF701KZR	ChIP-seq	ENCDO451RUA	thoracic aorta	H3K4me1	ENCFF163FKF ENCFF603NWJ	matched matched	3324.840229 2817.042986
ENCFF704GXV	DNase-seq	ENCDO793LXB	tibial artery		ENCFF656IUA	matched	2286.68
ENCFF706ZZZ	total RNA-seq	ENCDO845WKR	thoracic aorta		ENCFF066DLT ENCFF066DLT ENCFF432CKA ENCFF432CKA	matched matched matched matched	940.394273 940.394273 866.893991 866.893991
ENCFF711VBS	total RNA-seq	ENCDO793LXB	body of pancreas		ENCFF187XBA	matched	669.34
ENCFF713HHQ	ChIP-seq	ENCDO845WKR	sigmoid colon	POLR2AphosphoS5	ENCFF939PEG	matched	3111.05
ENCFF713ODL	total RNA-seq	ENCDO271OUW	Peyer's patch		ENCFF580RPZ	matched	209.671
ENCFF715LGJ	DNase-seq	ENCDO451RUA	transverse colon		ENCFF326YMZ	matched	3773.47
ENCFF716RBD	ChIP-seq	ENCDO271OUW	ascending aorta	H3K4me1	ENCFF061NMR	matched	3917.92
ENCFF719ANC	ChIP-seq	ENCDO451RUA	upper lobe of left lung	POLR2A	ENCFF840IWN	matched	3417.18
ENCFF719ASG	ChIP-seq	ENCDO845WKR	gastroesophageal sphincter	EP300	ENCFF210CWN	matched	2603.69
ENCFF720JWD	ChIP-seq	ENCDO845WKR	omental fat pad	CTCF	ENCFF167NTI	matched	1783.77
ENCFF723SME	ChIP-seq	ENCDO845WKR	body of pancreas	CTCF	ENCFF883LXG	matched	2370.09
ENCFF725LQV	ChIP-seq	ENCDO271OUW	ovary	CTCF	ENCFF070DUF	matched	3654.27
ENCFF727JMX	ChIP-seq	ENCDO451RUA	prostate	H3K27ac	ENCFF083NAO	matched	3727.66
ENCFF735AHR	total RNA-seq	ENCDO271OUW	thyroid gland		ENCFF170BOC	matched	904.659
ENCFF739FFV	total RNA-seq	ENCDO845WKR	thyroid gland		ENCFF894WPA ENCFF922NIO	matched matched	991.0372 1019.896907
ENCFF743DWF	DNase-seq	ENCDO451RUA	thyroid gland		ENCFF203GPV	matched	3250.17
ENCFF746GDH	DNase-seq	ENCDO793LXB	transverse colon		ENCFF311FXS	matched	3302.64
ENCFF746SZE	ChIP-seq	ENCDO271OUW	thyroid gland	H3K9me3	ENCFF722WFX	matched	2670.94
ENCFF754DCA	DNase-seq	ENCDO451RUA	sigmoid colon		ENCFF332SHA	matched	3974.01
ENCFF758MDE	DNase-seq	ENCDO793LXB	stomach		ENCFF028YFU	matched	3811.73
ENCFF769WTR	ChIP-seq	ENCDO793LXB	esophagus squamous epithelium	H3K36me3	ENCFF050BAX	matched	3816.82
ENCFF771VGT	ChIP-seq	ENCDO271OUW	esophagus muscularis mucosa	POLR2AphosphoS5	ENCFF314TJA	matched	2717.73
ENCFF779SGY	ChIP-seq	ENCDO271OUW	stomach	CTCF	ENCFF552ZFG	matched	4169.99
ENCFF781EHT	total RNA-seq	ENCDO793LXB	tibial nerve		ENCFF457WYV	matched	559.625
ENCFF789OJW	total RNA-seq	ENCDO845WKR	suprapubic skin		ENCFF492NQQ	matched	648.873
ENCFF791QVS	total RNA-seq	ENCDO793LXB	gastroesophageal sphincter		ENCFF321YCF	matched	177.054
ENCFF796XBF	ChIP-seq	ENCDO271OUW	breast epithelium	POLR2AphosphoS5	ENCFF987NCX	matched	2927.38
ENCFF798GTB	ChIP-seq	ENCDO271OUW	transverse colon	POLR2A	ENCFF389LQB	matched	2828.97
ENCFF798LQE	ChIP-seq	ENCDO793LXB	vagina	POLR2AphosphoS5	ENCFF246PZZ	matched	418.802
ENCFF803ZER	DNase-seq	ENCDO793LXB	upper lobe of left lung		ENCFF530YVM	matched	3750.66
ENCFF811AZL	ChIP-seq	ENCDO271OUW	uterus	POLR2A	ENCFF536IZP	matched	2932.59
ENCFF816UDH	ChIP-seq	ENCDO845WKR	upper lobe of left lung	POLR2A	ENCFF708PYT	matched	3728.46
ENCFF817IUK	ChIP-seq	ENCDO793LXB	ovary	POLR2A	ENCFF787NSD	matched	4184.11
ENCFF821FKN	total RNA-seq	ENCDO451RUA	tibial nerve		ENCFF504LTC	matched	622.435
ENCFF834AOC	ChIP-seq	ENCDO793LXB	ovary	EP300	ENCFF405UYE	matched	3096.77
ENCFF839TMC	ChIP-seq	ENCDO451RUA	stomach	POLR2A	ENCFF999KUG	matched	3587.07
ENCFF840EPA	total RNA-seq	ENCDO793LXB	sigmoid colon		ENCFF626FPH	matched	727.192
ENCFF840LTU	ChIP-seq	ENCDO271OUW	ascending aorta	CTCF	ENCFF353ZVY	matched	2489.68
ENCFF844NNA	ChIP-seq	ENCDO793LXB	right lobe of liver	H3K4me1	ENCFF114NVD	matched	2945.08
ENCFF847NEY	ChIP-seq	ENCDO845WKR	body of pancreas	CTCF	ENCFF260NKL	matched	1420.54
ENCFF854ANC	ChIP-seq	ENCDO451RUA	prostate	H3K4me3	ENCFF303SBW	matched	2071.22
ENCFF855KHN	ChIP-seq	ENCDO793LXB	right lobe of liver	H3K27ac	ENCFF435RWI ENCFF756TNK	matched matched	1762.320114 1236.612061
ENCFF856SZV	ChIP-seq	ENCDO845WKR	gastrocnemius medialis	H3K36me3	ENCFF142KZT ENCFF142KZT ENCFF700XLJ ENCFF700XLJ	matched matched matched matched	2414.483597 2414.483597 4243.282323 4243.282323
ENCFF868LZW	ChIP-seq	ENCDO845WKR	transverse colon	H3K27me3	ENCFF403ZNV	matched	3644.9
ENCFF876PEW	ChIP-seq	ENCDO451RUA	thyroid gland	H3K27me3	ENCFF924JKS	matched	1598.38
ENCFF877TJY	ChIP-seq	ENCDO793LXB	body of pancreas	CTCF	ENCFF221DPL	matched	2593.32
ENCFF878ZEX	ChIP-seq	ENCDO793LXB	spleen	H3K9me3	ENCFF634ZFT	matched	2539.01
ENCFF879VGW	total RNA-seq	ENCDO845WKR	stomach		ENCFF178ZZZ	matched	351.497
ENCFF880CAD	DNase-seq	ENCDO271OUW	omental fat pad		ENCFF711NZZ	matched	3403.75
ENCFF894IDV	total RNA-seq	ENCDO793LXB	omental fat pad		ENCFF551ZIH	matched	896.086
ENCFF896WIO	total RNA-seq	ENCDO845WKR	esophagus muscularis mucosa		ENCFF084ILW	matched	664.307
ENCFF897XTJ	ChIP-seq	ENCDO793LXB	transverse colon	H3K27me3	ENCFF484XQD	matched	3392.45
ENCFF899IHZ	ChIP-seq	ENCDO451RUA	thyroid gland	CTCF	ENCFF867AMO	matched	2790.39
ENCFF900NYM	ChIP-seq	ENCDO845WKR	adrenal gland	H3K4me1	ENCFF118UDI	matched	3239.81
ENCFF908ABW	ChIP-seq	ENCDO793LXB	esophagus muscularis mucosa	H3K4me1	ENCFF906LXR	matched	4035.52
ENCFF910PEO	ChIP-seq	ENCDO271OUW	sigmoid colon	POLR2A	ENCFF994WIY	matched	1180.86
ENCFF913EKV	ChIP-seq	ENCDO451RUA	suprapubic skin	POLR2AphosphoS5	ENCFF431GNR	matched	3643.5
ENCFF920WJT	DNase-seq	ENCDO793LXB	coronary artery		ENCFF564ZSB	matched	3109.71
ENCFF924YJA	ChIP-seq	ENCDO793LXB	sigmoid colon	POLR2AphosphoS5	ENCFF253XOS	matched	2500.81
ENCFF925ORI	ChIP-seq	ENCDO845WKR	spleen	POLR2AphosphoS5	ENCFF729YXL	matched	568.822
ENCFF936JKF	ChIP-seq	ENCDO271OUW	suprapubic skin	CTCF	ENCFF256UVH	matched	4491.35
ENCFF936KYO	ChIP-seq	ENCDO271OUW	gastrocnemius medialis	POLR2A	ENCFF007NAL	matched	957.706
ENCFF939RTU	DNase-seq	ENCDO793LXB	right atrium auricular region		ENCFF243AJE	matched	2500.23
ENCFF942YPH	DNase-seq	ENCDO793LXB	thyroid gland		ENCFF067LBN	matched	3278.83
ENCFF945SBT	ChIP-seq	ENCDO793LXB	right atrium auricular region	H3K4me3	ENCFF137GJU	matched	1904.05
ENCFF947XNG	ChIP-seq	ENCDO793LXB	ovary	CTCF	ENCFF550JLY	matched	3196.31
ENCFF948FOJ	ChIP-seq	ENCDO271OUW	ascending aorta	H3K27me3	ENCFF411QLO	matched	3402.39
ENCFF950BSF	ChIP-seq	ENCDO451RUA	gastrocnemius medialis	CTCF	ENCFF364HTM	matched	3144
ENCFF957LDW	ChIP-seq	ENCDO451RUA	body of pancreas	H3K4me1	ENCFF148AFA	matched	3685.36
ENCFF960GYF	ChIP-seq	ENCDO793LXB	upper lobe of left lung	H3K4me3	ENCFF136APR	matched	3277.19
ENCFF963OOU	ChIP-seq	ENCDO845WKR	adrenal gland	H3K4me3	ENCFF519TFC	matched	2569.14
ENCFF965QNY	ChIP-seq	ENCDO793LXB	transverse colon	POLR2A	ENCFF345GIA	matched	2498.6
ENCFF966LBD	ChIP-seq	ENCDO793LXB	tibial nerve	H3K36me3	ENCFF951KBV	matched	2662.4
ENCFF969JNV	ChIP-seq	ENCDO271OUW	upper lobe of left lung	POLR2AphosphoS5	ENCFF431SFJ	matched	2701.38
ENCFF970LXV	DNase-seq	ENCDO793LXB	adrenal gland		ENCFF961UNE	matched	4202.17
ENCFF970ZBI	ChIP-seq	ENCDO793LXB	Peyer's patch	H3K27ac	ENCFF632ZGH	matched	2173.22
ENCFF983SGW	ChIP-seq	ENCDO271OUW	spleen	POLR2AphosphoS5	ENCFF623VUZ	matched	1142.08
ENCFF985JPM	ChIP-seq	ENCDO845WKR	lower leg skin	CTCF	ENCFF068GBU	matched	1935.33
ENCFF985OXZ	DNase-seq	ENCDO271OUW	upper lobe of left lung		ENCFF326LLN	matched	3628.06
ENCFF986TAX	ChIP-seq	ENCDO793LXB	spleen	H3K27ac	ENCFF289QOL	matched	1625.94
ENCFF987QGM	ChIP-seq	ENCDO845WKR	stomach	POLR2AphosphoS5	ENCFF580KMP	matched	2144.74
ENCFF994HCO	ChIP-seq	ENCDO793LXB	esophagus muscularis mucosa	H3K4me3	ENCFF511OLW ENCFF903YYP	matched matched	1521.448034 3168.465227
ENCFF999VBZ	ChIP-seq	ENCDO845WKR	esophagus muscularis mucosa	POLR2AphosphoS5	ENCFF618GTD	matched	1176.37

### Sheet: column name descriptions
column	description
sample_name	ENCODE accession for hg19 dataset
assay	assay type
donor	ENCODE accession for ENTEX donor
type	cell or tissue type
hg38_sample_names	ENCODE accessions for associated hg38 datasets
checkmate_results	result from comparing hg38 datasets with hg38 reference whole genome dataset
picard_results	LOD score resulting from comparing hg38 datasets with hg38 reference whole genome dataset

### Sheet: reference WGS for ENTEX donors
donor accession	reference whole genome dataset accession
ENCDO271OUW	ENCFF298EJD
ENCDO451RUA	ENCFF264UYR
ENCDO793LXB	ENCFF200XCY
ENCDO845WKR	ENCFF739ECJ
