## supplementary table S2 for "Detecting sample swaps in diverse NGS data types using linkage disequilibrium"

### Sheet: metadata
sample	assay	donor	assembly	cell_tissue	target
ENCFF000VXL	ChIP-seq	ENCDO000AAK	hg19	GM12878	JUND
ENCFF000WZV	ChIP-seq	ENCDO000AAB	hg19	HeLa-S3	SMARCC2
ENCFF000XDH	ChIP-seq	ENCDO000AAB	hg19	HeLa-S3	E2F6
ENCFF000XEO	ChIP-seq	ENCDO000AAB	hg19	HeLa-S3	HA-E2F1
ENCFF000XMZ	ChIP-seq	ENCDO000AAB	hg19	HeLa-S3	NR2C2
ENCFF017WNE	ChIP-seq	ENCDO000ABF	hg19	HEK293T	SUZ12
ENCFF018ELX	ChIP-seq	ENCDO060AAA	hg19	liver	RAD21
ENCFF019LID	ChIP-seq	ENCDO222AAA	hg19	hepatocyte	EZH2phosphoT487
ENCFF023NTM	ChIP-seq	ENCDO000AAW	hg19	H1-hESC	SP4
ENCFF033CIS	ChIP-seq	ENCDO000ACV	hg19	Ishikawa	NR3C1
ENCFF039BUJ	ChIP-seq	ENCDO060AAA	hg19	liver	REST
ENCFF044MLU	ChIP-seq	ENCDO000AAD	hg19	K562	GTF2F1
ENCFF052TDK	ChIP-seq	ENCDO000ABF	hg19	HEK293T	FOXM1
ENCFF081REB	ChIP-seq	ENCDO000AAZ	hg19	A549	BHLHE40
ENCFF101PTT	ChIP-seq	ENCDO000AAW	hg19	H1-hESC	HDAC2
ENCFF122TOW	ChIP-seq	ENCDO000AAE	hg19	MCF-7	NCOA3
ENCFF136YSL	ChIP-seq	ENCDO882MMZ	hg19	liver	ZBTB33
ENCFF192PYQ	ChIP-seq	ENCDO000AAX	hg19	IMR-90	NFE2L2
ENCFF202IGV	ChIP-seq	ENCDO000AAK	hg19	GM12878	ZNF274
ENCFF216LIY	ChIP-seq	ENCDO647UHQ	hg19	PC-9	EZH2phosphoT487
ENCFF217TNK	ChIP-seq	ENCDO000ABF	hg19	HEK293	TRIM28
ENCFF222WFW	ChIP-seq	ENCDO000AAE	hg19	MCF-7	SNIP1
ENCFF224HMM	ChIP-seq	ENCDO882MMZ	hg19	liver	FOXA2
ENCFF242CKK	ChIP-seq	ENCDO336AAA	hg19	bipolar neuron	SMARCA4
ENCFF263ZVJ	ChIP-seq	ENCDO060AAA	hg19	liver	JUND
ENCFF271AEZ	ChIP-seq	ENCDO000AAW	hg19	H1-hESC	SP1
ENCFF288CMG	ChIP-seq	ENCDO000ABF	hg19	HEK293T	LEF1
ENCFF288LFN	ChIP-seq	ENCDO000AAZ	hg19	A549	FOXA1
ENCFF291ZML	ChIP-seq	ENCDO000AAC	hg19	HepG2	3xFLAG-IRF2
ENCFF297FMS	ChIP-seq	ENCDO882MMZ	hg19	liver	EGR1
ENCFF312WJL	ChIP-seq	ENCDO000ACV	hg19	Ishikawa	ESR1
ENCFF342NSJ	ChIP-seq	ENCDO000AAE	hg19	MCF-7	ZNF217
ENCFF348RHT	ChIP-seq	ENCDO882MMZ	hg19	liver	JUND
ENCFF373PZM	ChIP-seq	ENCDO647UHQ	hg19	PC-9	EZH2phosphoT487
ENCFF379HIU	ChIP-seq	ENCDO060AAA	hg19	liver	FOXA2
ENCFF393RUJ	ChIP-seq	ENCDO000AAC	hg19	HepG2	3xFLAG-PBX2
ENCFF413OZJ	ChIP-seq	ENCDO341XKY	hg19	myotube	EZH2
ENCFF414LDK	ChIP-seq	ENCDO000AAC	hg19	HepG2	3xFLAG-TEAD1
ENCFF421LSY	ChIP-seq	ENCDO000AAD	hg19	K562	NFATC3
ENCFF430SMC	ChIP-seq	ENCDO060AAA	hg19	liver	FOXA1
ENCFF430WBQ	ChIP-seq	ENCDO060AAA	hg19	liver	YY1
ENCFF451LLN	ChIP-seq	ENCDO000AAB	hg19	HeLa-S3	NFE2L2
ENCFF460ORU	ChIP-seq	ENCDO882MMZ	hg19	liver	FOXA2
ENCFF467TEV	ChIP-seq	ENCDO000ABF	hg19	HEK293T	NFRKB
ENCFF469DXQ	ChIP-seq	ENCDO000AAC	hg19	HepG2	ASH2L
ENCFF494HTR	ChIP-seq	ENCDO000ABE	hg19	HCT116	ZBTB33
ENCFF500MOX	ChIP-seq	ENCDO000AAZ	hg19	A549	NR3C1
ENCFF503QER	ChIP-seq	ENCDO000AAE	hg19	MCF-7	TARDBP
ENCFF513CSC	ChIP-seq	ENCDO000AAZ	hg19	A549	MAZ
ENCFF545ZPB	ChIP-seq	ENCDO000AAE	hg19	MCF-7	PKNOX1
ENCFF555PAB	ChIP-seq	ENCDO000ABB	hg19	Panc1	REST
ENCFF564RWN	ChIP-seq	ENCDO000AAE	hg19	MCF-7	NONO
ENCFF565NDL	ChIP-seq	ENCDO000ABF	hg19	HEK293	TRIM28
ENCFF567MOA	ChIP-seq	ENCDO882MMZ	hg19	liver	YY1
ENCFF576ZHG	ChIP-seq	ENCDO000AAX	hg19	IMR-90	CEBPB
ENCFF581FCG	ChIP-seq	ENCDO000AAD	hg19	K562	SIN3B
ENCFF585JBT	ChIP-seq	ENCDO000AAK	hg19	GM12878	MEF2B
ENCFF588TSB	ChIP-seq	ENCDO000ABD	hg19	SK-N-SH	RFX5
ENCFF601DDB	ChIP-seq	ENCDO000ABD	hg19	SK-N-SH	REST
ENCFF612IEK	ChIP-seq	ENCDO000ABB	hg19	Panc1	SIN3A
ENCFF653MYP	ChIP-seq	ENCDO000AAK	hg19	GM12878	POU2F2
ENCFF668PAZ	ChIP-seq	ENCDO000ABF	hg19	HEK293T	ARNT
ENCFF673XHO	ChIP-seq	ENCDO000ABD	hg19	SH-SY5Y	GATA3
ENCFF679HGX	ChIP-seq	ENCDO882MMZ	hg19	liver	TAF1
ENCFF682QIZ	ChIP-seq	ENCDO882MMZ	hg19	liver	EGR1
ENCFF687OFO	ChIP-seq	ENCDO000AAD	hg19	K562	BCLAF1
ENCFF689HKH	ChIP-seq	ENCDO000AAZ	hg19	A549	MAZ
ENCFF689YYU	ChIP-seq	ENCDO060AAA	hg19	liver	HNF4A
ENCFF709TVB	ChIP-seq	ENCDO000AAK	hg19	GM12878	SUPT20H
ENCFF717AFR	ChIP-seq	ENCDO000AAE	hg19	MCF-7	3xFLAG-RAD21
ENCFF717AOP	ChIP-seq	ENCDO000AAZ	hg19	A549	SIN3A
ENCFF724MBT	ChIP-seq	ENCDO000AAD	hg19	K562	NRF1
ENCFF725PER	ChIP-seq	ENCDO341XKY	hg19	myotube	EZH2
ENCFF736UXD	ChIP-seq	ENCDO000AAK	hg19	GM12878	IKZF1
ENCFF748KKX	ChIP-seq	ENCDO000ABE	hg19	HCT116	TCF7L2
ENCFF749SYJ	ChIP-seq	ENCDO000AAD	hg19	K562	MAFF
ENCFF751LSF	ChIP-seq	ENCDO000AAC	hg19	HepG2	RCOR1
ENCFF753PRR	ChIP-seq	ENCDO647UHQ	hg19	PC-9	EZH2
ENCFF767XMC	ChIP-seq	ENCDO000AAX	hg19	IMR-90	CHD1
ENCFF771VVI	ChIP-seq	ENCDO000AAZ	hg19	A549	RFX5
ENCFF778TOE	ChIP-seq	ENCDO000AAC	hg19	HepG2	3xFLAG-NFIA
ENCFF786QGA	ChIP-seq	ENCDO336AAA	hg19	GM23338	NANOG
ENCFF791XQO	ChIP-seq	ENCDO000AAD	hg19	K562	ELF1
ENCFF799UMW	ChIP-seq	ENCDO000ABF	hg19	HEK293T	L3MBTL2
ENCFF820GCU	ChIP-seq	ENCDO000AAB	hg19	HeLa-S3	GABPA
ENCFF823JBB	ChIP-seq	ENCDO000ABB	hg19	Panc1	SIN3A
ENCFF833TQH	ChIP-seq	ENCDO000ABF	hg19	HEK293T	ELF4
ENCFF881TVG	ChIP-seq	ENCDO000AAC	hg19	HepG2	RXRA
ENCFF895FUF	ChIP-seq	ENCDO060AAA	hg19	liver	FOXA1
ENCFF901HAO	ChIP-seq	ENCDO000ABD	hg19	SK-N-SH	EZH2phosphoT487
ENCFF916OWO	ChIP-seq	ENCDO000ABD	hg19	SK-N-SH	TAF1
ENCFF918QFL	ChIP-seq	ENCDO000AAK	hg19	GM12878	ZBTB33
ENCFF928QMZ	ChIP-seq	ENCDO000AAD	hg19	K562	LEF1
ENCFF931MGR	ChIP-seq	ENCDO336AAA	hg19	GM23338	REST
ENCFF942MNR	ChIP-seq	ENCDO000AAK	hg19	GM12878	HSF1
ENCFF952RZS	ChIP-seq	ENCDO000AAX	hg19	IMR-90	CEBPB
ENCFF975QZH	ChIP-seq	ENCDO000AAX	hg19	IMR-90	SMC3
ENCFF977AXY	ChIP-seq	ENCDO000AAC	hg19	HepG2	RAD21
ENCFF987UCV	ChIP-seq	ENCDO000AAK	hg19	GM12878	ZSCAN29
ENCFF988XFX	ChIP-seq	ENCDO882MMZ	hg19	liver	ATF3
ENCFF998VOK	ChIP-seq	ENCDO000AAW	hg19	H1-hESC	EGR1

### Sheet: column descriptors
sample	ENCODE hg19 dataset accession
assay	assay type
donor	ENCODE donor accession
assembly	hg19
cell_tissue	cell or tissue type
target	ChIP epitope
